# At-RS31 orchestrates hierarchical cross-regulation of splicing factors and integrates alternative splicing with TOR-ABA pathways

**DOI:** 10.1101/2024.12.04.626797

**Authors:** Tino Köster, Peter Venhuizen, Martin Lewinski, Ezequiel Petrillo, Yamile Marquez, Armin Fuchs, Debashish Ray, Barbara A. Nimeth, Stefan Riegler, Sophie Franzmeier, Hong Zheng, Timothy Hughes, Quaid Morris, Andrea Barta, Dorothee Staiger, Maria Kalyna

## Abstract

- Alternative splicing is essential for plants, enabling a single gene to produce multiple transcript variants to boost functional diversity and fine-tune responses to environmental and developmental cues. At-RS31, a plant-specific splicing factor in the Serine/Arginine (SR)-rich protein family, responds to light and the Target of Rapamycin (TOR) signaling pathway, yet its downstream targets and regulatory impact remain unknown.
- To identify At-RS31 targets, we applied individual-nucleotide resolution crosslinking and immunoprecipitation (iCLIP) and RNAcompete assays. Transcriptomic analyses of At-RS31 mutant and overexpressing plants further revealed its effects on alternative splicing.
- iCLIP identified 4,034 At-RS31 binding sites across 1,421 genes, enriched in CU-rich and CAGA RNA motifs. Comparative iCLIP and RNAcompete data indicate that the RS domain of At-RS31 may influence its binding specificity *in planta*, underscoring the value of combining *in vivo* and *in vitro* approaches. Transcriptomic analysis showed that At-RS31 modulates diverse splicing events, particularly intron retention and exitron splicing, and influences other splicing modulators, acting as a hierarchical regulator.
- By regulating stress-response genes and genes in both TOR and abscisic acid (ABA) signaling pathways, At-RS31 may help integrate these signals, balancing plant growth with environmental adaptability through alternative splicing.
