## Supplemental Table 1 for "At-RS31 orchestrates hierarchical cross-regulation of splicing factors and integrates alternative splicing with TOR-ABA pathways"

### Sheet: Tabelle1
Table S1. Oligonucleotides used in this study
Oligonucleotide name	Sequence 5' → 3'	Used in
RS31-E2	AATGAGCTCGAATTGCGAATTAAGATAA	RT-PCR
RS31-E6	ATATAGGGATCCCATTGATCAAGGTCTTCCTC	RT-PCR
RS31-FL-AscI	AACTGGCGCGCCAGGCCAGTGTTCGTCGGCAA	Generation of GST-tagged constructs for RNAcompete
RS31-FL-SbfI	AACTCCTGCAGGTCAAGGTCTTCCTCTTGGGA	Generation of GST-tagged constructs for RNAcompete
RS31-2RRM-AscI	AACTGGCGCGCCAGGCCAGTGTTCGTCGGCAA	Generation of GST-tagged constructs for RNAcompete
RS31-2RRM-SbfI	AACTCCTGCAGGTCAACGACCACCATTTCGAT	Generation of GST-tagged constructs for RNAcompete
RS31-KpnI	GGTACCACTCGCGATTCTTGGAACAGAGATTGTGGC	Generation of GFP-tagged constructs for iCLIP
RS31-NotI	GCGGCCGCAAGGTCTTCCTCTTGGGACTGGAGAACG	Generation of GFP-tagged constructs for iCLIP
RS31-E1f	GTCGTCGTCGTCTAGGGTTT	Genotyping
GFP-f	ATGGTGAGCAAGGGCGAGGA	Genotyping
GFP-r	TCGTCCATGCCGAGAGTGAT	Genotyping
L3-App	rApp/AGATCGGAAGAGCGGTTCAG/ddC/	iCLIP
Cut_oligo	GTTCAGGATCCACGACGCTCTTCAAAA	iCLIP
Rt4clip	NNAGGTNNNAGATCGGAAGAGCGTCGTGGATCCTGAACCGC	iCLIP
Rt7clip	NNCTAANNNAGATCGGAAGAGCGTCGTGGATCCTGAACCGC	iCLIP
Rt10clip	NNGACCNNNAGATCGGAAGAGCGTCGTGGATCCTGAACCGC	iCLIP
Rt2clip	NNACAANNNAGATCGGAAGAGCGTCGTGGATCCTGAACCGC	iCLIP
Rt8clip	NNCATTNNNAGATCGGAAGAGCGTCGTGGATCCTGAACCGC	iCLIP
Rt13clip	NNTCCGNNNAGATCGGAAGAGCGTCGTGGATCCTGAACCGC	iCLIP
P5Solexa	AATGATACGGCGACCACCGAGATCTACACTCTTTCCCTACACGACGCTCTTCCGATCT	iCLIP
P3Solexa	CAAGCAGAAGACGGCATACGAGATCGGTCTCGGCATTCCTGCTGAACCGCTCTTCCGATCT	iCLIP
AT1G09140_fwd	CTTAGTCGTTCTCGCTCGCT	RT-PCR
AT1G09140_rev	CGAGACAGAGTTTCCGGC	RT-PCR
AT1G10390_fwd	GGCCAATCGTTCGCTCTTTG	RT-PCR
AT1G10390_rev	GGAGAGTTTGAGGCACCGAA	RT-PCR
AT1G20410_fwd	TTGGTATCCGTCGAGGCTTT	RT-PCR
AT1G20410_rev	GGCACAGAGACTTCAAGACCA	RT-PCR
AT1G28060_fwd	CTCTGAGGGTTCTGGGGCTA	RT-PCR
AT1G28060_rev	TTCGCTGCTAACGCTGATGA	RT-PCR
AT1G28560_fwd	AGGGAGAGAGCAGGGAACATA	RT-PCR
AT1G28560_rev	AGGCTTCCTTCATAGCCATCTC	RT-PCR
AT2G39340_fwd	GACCTCTTCTGACCCACACA	RT-PCR
AT2G39340_rev	GAGCTTGCAGACTTGGTGCT	RT-PCR
AT2G43410_fwd	CTGTGGATTGGGTTCCCTCC	RT-PCR
AT2G43410_rev	CACAACGAGCACAACAGACG	RT-PCR
AT2G46610_E2_fwd	AAGTTCGGGAGAGTGAAGCG	RT-PCR
AT2G46610_E3_rev	TGATAACTTGCGTCGCCCAT	RT-PCR
AT3G52590_UBQ_fwd	ACACCATCGACAATGTCAAGGCCA	RT-PCR
AT3G52590_UBQ_rev	CCTGCAGTTGACAGCTCTTGGGT	RT-PCR
AT3G62310_fwd	ACTGCTCAAACGAGATTCTCTCA	RT-PCR
AT3G62310_rev	TGAGCCTCTCTAGGCCGAATA	RT-PCR
AT4G02540_fwd	TTGAAGGAGAGCCAGAAGAAGAC	RT-PCR
AT4G02540_rev	TGTTTCACTACCACCCCTTCTTA	RT-PCR
AT4G25500_E1_fwd	CGACTACGCCTGCCAAAATC	RT-PCR
AT4G25500_E3_rev	ACGAAGTCTGCGTCCCTTAC	RT-PCR
AT4G27860_fwd	ATCTGCGGTGTTGCTTCTCT	RT-PCR
AT4G27860_rev	TATTACCGCCTTTGCGTGGT	RT-PCR
AT5G07440_fwd	TCCAAGTTCTTACCTTTTTCCCA	RT-PCR
AT5G07440_rev	GGGTCCACGAGCATTGTCAT	RT-PCR
AT5G36290_fwd	CTTCACACGCTCAAGCTCAC	RT-PCR
AT5G36290_rev	AGGAGCAGTAGCATCAAGGT	RT-PCR
AT5G46470_fwd	GGTAATCTTCCTTTGGGCCTGA	RT-PCR
AT5G46470_rev	CCACAGCTTCTCAAGTTTGCTC	RT-PCR
AT5G52040_E1_fwd	ACGGCCGGTACGATTTTTCA	RT-PCR
AT5G52040_E6_rev	AGCTGCGCTCGTAAACATCT	RT-PCR
CDKG1_F1	GTTCCCGGGTAAGAGTGAGC	RT-PCR
CDKG1_R3	CGCTTTGGAGGATATGTCGG	RT-PCR
