## Supplemental Table 2 for "At-RS31 orchestrates hierarchical cross-regulation of splicing factors and integrates alternative splicing with TOR-ABA pathways"

### Sheet: RS31 reads
Table S2. iCLIP read statistics
Table of read, called peak and binding site counts for each sample and processing step.
	Replicate
Sample	1	2	3	processing step
RS31-GFP	16581598	15920339	24423774	Demultiplexed + trimmed
GFP	15740575	1343371	15978969
RS31-GFP	6196371	6409800	10478306	mapped unique
GFP	3192168	260288	2954779
RS31-GFP	233969	255080	620466	PCR duplicates removed
GFP	51413	4864	51044
RS31-GFP	6939			called peaks
GFP	508
RS31-GFP	4236			binding sites
GFP	324
RS31-GFP	4034			binding sites not present in GFP control
