## Supplemental Table 7 for "At-RS31 orchestrates hierarchical cross-regulation of splicing factors and integrates alternative splicing with TOR-ABA pathways"

### Sheet: 5'SS upstream peaks
Table S7. Regions upstream of 5' splice sites containing At-RS31 binding sites
Coordinates of RS31-GFP binding sites (extended to 21 nucleotides) enriched upstream of 5’ splice sites.
chromosome	start	end	strand	transcript	AGI	feature
Chr4	7893075	7893096	-	AT4G13575.1	AT4G13575	3'UTR
Chr1	74672	74693	-	AT1G01170.1	AT1G01170	5'UTR
Chr1	74679	74700	-	AT1G01170.1	AT1G01170	5'UTR
Chr1	2458303	2458324	+	AT1G07930.1	AT1G07930	5'UTR
Chr1	3469791	3469812	+	AT1G10522.1	AT1G10522	5'UTR
Chr1	3535530	3535551	+	AT1G10670.3	AT1G10670	5'UTR
Chr1	4020890	4020911	-	AT1G11910.1	AT1G11910	5'UTR
Chr1	5778312	5778333	-	AT1G16890.3	AT1G16890	5'UTR
Chr1	7143116	7143137	+	AT1G20620.1	AT1G20620	5'UTR
Chr1	8336766	8336787	+	AT1G23490.1	AT1G23490	5'UTR
Chr1	9515183	9515204	+	AT1G27400.1	AT1G27400	5'UTR
Chr1	9515190	9515211	+	AT1G27400.1	AT1G27400	5'UTR
Chr1	11412105	11412126	-	AT1G31812.1	AT1G31812	5'UTR
Chr1	12371483	12371504	-	AT1G34030.1	AT1G34030	5'UTR
Chr1	16266746	16266767	+	AT1G43170.1	AT1G43170	5'UTR
Chr1	18715866	18715887	-	AT1G50500.2	AT1G50500	5'UTR
Chr1	20563091	20563112	-	AT1G55110.1	AT1G55110	5'UTR
Chr1	20971684	20971705	-	AT1G56070.1	AT1G56070	5'UTR
Chr1	24163519	24163540	-	AT1G65040.2	AT1G65040	5'UTR
Chr1	25235499	25235520	+	AT1G67350.1	AT1G67350	5'UTR
Chr1	25262163	25262184	+	AT1G67430.1	AT1G67430	5'UTR
Chr1	25262171	25262192	+	AT1G67430.1	AT1G67430	5'UTR
Chr1	26474600	26474621	-	AT1G70290.1	AT1G70290	5'UTR
Chr2	81467	81488	+	AT2G01100.1	AT2G01100	5'UTR
Chr2	81473	81494	+	AT2G01100.1	AT2G01100	5'UTR
Chr2	81760	81781	+	AT2G01100.1	AT2G01100	5'UTR
Chr2	628968	628989	+	AT2G02390.3	AT2G02390	5'UTR
Chr2	5541241	5541262	-	AT2G13360.1	AT2G13360	5'UTR
Chr2	5541249	5541270	-	AT2G13360.1	AT2G13360	5'UTR
Chr2	5541253	5541274	-	AT2G13360.1	AT2G13360	5'UTR
Chr2	9006693	9006714	+	AT2G20960.1	AT2G20960	5'UTR
Chr2	9236592	9236613	+	AT2G21580.1	AT2G21580	5'UTR
Chr2	11764786	11764807	-	AT2G27530.1	AT2G27530	5'UTR
Chr2	12558126	12558147	+	AT2G29210.1	AT2G29210	5'UTR
Chr2	14665853	14665874	+	AT2G34770.1	AT2G34770	5'UTR
Chr2	16416796	16416817	-	AT2G39310.1	AT2G39310	5'UTR
Chr2	17886601	17886622	+	AT2G43010.1	AT2G43010	5'UTR
Chr2	18226343	18226364	+	AT2G44060.1	AT2G44060	5'UTR
Chr2	18226349	18226370	+	AT2G44060.1	AT2G44060	5'UTR
Chr2	18226356	18226377	+	AT2G44060.1	AT2G44060	5'UTR
Chr2	18918999	18919020	-	AT2G45980.1	AT2G45980	5'UTR
Chr2	19138660	19138681	-	AT2G46610.1	AT2G46610	5'UTR
Chr3	1081042	1081063	+	AT3G04120.1	AT3G04120	5'UTR
Chr3	2088140	2088161	+	AT3G66654.1	AT3G66654	5'UTR
Chr3	2654121	2654142	-	AT3G08730.1	AT3G08730	5'UTR
Chr3	2654124	2654145	-	AT3G08730.1	AT3G08730	5'UTR
Chr3	4821595	4821616	+	AT3G14420.1	AT3G14420	5'UTR
Chr3	5330373	5330394	+	AT3G15730.1	AT3G15730	5'UTR
Chr3	5330383	5330404	+	AT3G15730.1	AT3G15730	5'UTR
Chr3	5592618	5592639	+	AT3G16460.1	AT3G16460	5'UTR
Chr3	5721110	5721131	+	AT3G16800.2	AT3G16800	5'UTR
Chr3	5953911	5953932	-	AT3G17390.1	AT3G17390	5'UTR
Chr3	5953914	5953935	-	AT3G17390.1	AT3G17390	5'UTR
Chr3	9271339	9271360	-	AT3G25520.1	AT3G25520	5'UTR
Chr3	9271342	9271363	-	AT3G25520.1	AT3G25520	5'UTR
Chr3	10287676	10287697	-	AT3G27770.1	AT3G27770	5'UTR
Chr3	11269183	11269204	-	AT3G29360.1	AT3G29360	5'UTR
Chr3	11269188	11269209	-	AT3G29360.1	AT3G29360	5'UTR
Chr3	16020206	16020227	-	AT3G44340.1	AT3G44340	5'UTR
Chr3	17567652	17567673	+	AT3G47640.1	AT3G47640	5'UTR
Chr3	18534235	18534256	-	AT3G49990.1	AT3G49990	5'UTR
Chr3	18534243	18534264	-	AT3G49990.1	AT3G49990	5'UTR
Chr3	18935845	18935866	+	AT3G50950.2	AT3G50950	5'UTR
Chr3	19120796	19120817	-	AT3G51550.1	AT3G51550	5'UTR
Chr3	19407083	19407104	+	AT3G52340.1	AT3G52340	5'UTR
Chr3	19569477	19569498	+	AT3G52800.1	AT3G52800	5'UTR
Chr3	19628865	19628886	-	AT3G52930.1	AT3G52930	5'UTR
Chr3	20338410	20338431	-	AT3G54880.1	AT3G54880	5'UTR
Chr3	20338413	20338434	-	AT3G54880.1	AT3G54880	5'UTR
Chr3	20776415	20776436	+	AT3G55980.1	AT3G55980	5'UTR
Chr3	21292982	21293003	-	AT3G57520.1	AT3G57520	5'UTR
Chr3	21830189	21830210	-	AT3G59060.2	AT3G59060	5'UTR
Chr3	22902279	22902300	-	AT3G61860.1	AT3G61860	5'UTR
Chr3	23244281	23244302	-	AT3G62870.1	AT3G62870	5'UTR
Chr3	23244284	23244305	-	AT3G62870.1	AT3G62870	5'UTR
Chr3	23244289	23244310	-	AT3G62870.1	AT3G62870	5'UTR
Chr3	23412126	23412147	+	AT3G63400.1	AT3G63400	5'UTR
Chr4	2589308	2589329	-	AT4G05050.1	AT4G05050	5'UTR
Chr4	5380548	5380569	-	AT4G08460.1	AT4G08460	5'UTR
Chr4	5417349	5417370	+	AT4G08520.1	AT4G08520	5'UTR
Chr4	6173776	6173797	+	AT4G09800.1	AT4G09800	5'UTR
Chr4	7004370	7004391	+	AT4G11570.1	AT4G11570	5'UTR
Chr4	8218377	8218398	+	AT4G14270.1	AT4G14270	5'UTR
Chr4	9663685	9663706	-	AT4G17230.1	AT4G17230	5'UTR
Chr4	9663688	9663709	-	AT4G17230.1	AT4G17230	5'UTR
Chr4	9775427	9775448	-	AT4G17530.1	AT4G17530	5'UTR
Chr4	10498912	10498933	+	AT4G19200.1	AT4G19200	5'UTR
Chr4	10498918	10498939	+	AT4G19200.1	AT4G19200	5'UTR
Chr4	13735097	13735118	+	AT4G27470.1	AT4G27470	5'UTR
Chr4	13735103	13735124	+	AT4G27470.1	AT4G27470	5'UTR
Chr4	15469883	15469904	+	AT4G31985.1	AT4G31985	5'UTR
Chr4	17809804	17809825	+	AT4G37880.1	AT4G37880	5'UTR
Chr4	18015084	18015105	-	AT4G38510.5	AT4G38510	5'UTR
Chr4	18017954	18017975	-	AT4G38520.1	AT4G38520	5'UTR
Chr4	18025717	18025738	+	AT4G38550.1	AT4G38550	5'UTR
Chr5	1966965	1966986	-	AT5G06440.4	AT5G06440	5'UTR
Chr5	4227545	4227566	-	AT5G13240.1	AT5G13240	5'UTR
Chr5	4432497	4432518	+	AT5G13740.1	AT5G13740	5'UTR
Chr5	5030122	5030143	-	AT5G15490.1	AT5G15490	5'UTR
Chr5	10045752	10045773	-	AT5G28050.2	AT5G28050	5'UTR
Chr5	10864731	10864752	-	AT5G28840.1	AT5G28840	5'UTR
Chr5	13111390	13111411	-	AT5G34850.1	AT5G34850	5'UTR
Chr5	15409768	15409789	+	AT5G38480.1	AT5G38480	5'UTR
Chr5	15409773	15409794	+	AT5G38480.1	AT5G38480	5'UTR
Chr5	15903318	15903339	+	AT5G39740.1	AT5G39740	5'UTR
Chr5	16610591	16610612	-	AT5G41520.1	AT5G41520	5'UTR
Chr5	18833257	18833278	+	AT5G46430.1	AT5G46430	5'UTR
Chr5	18833262	18833283	+	AT5G46430.1	AT5G46430	5'UTR
Chr5	21634110	21634131	-	AT5G53300.1	AT5G53300	5'UTR
Chr5	21688894	21688915	+	AT5G53450.1	AT5G53450	5'UTR
Chr5	22309367	22309388	-	AT5G54940.1	AT5G54940	5'UTR
Chr5	22309376	22309397	-	AT5G54940.1	AT5G54940	5'UTR
Chr5	22944949	22944970	-	AT5G56710.1	AT5G56710	5'UTR
Chr5	22944953	22944974	-	AT5G56710.1	AT5G56710	5'UTR
Chr5	23236548	23236569	-	AT5G57350.1	AT5G57350	5'UTR
Chr5	23236557	23236578	-	AT5G57350.1	AT5G57350	5'UTR
Chr5	23747207	23747228	-	AT5G58800.1	AT5G58800	5'UTR
Chr5	25748901	25748922	+	AT5G64400.2	AT5G64400	5'UTR
Chr1	2641676	2641697	-	AT1G08380.1	AT1G08380	CDS
Chr1	2873785	2873806	+	AT1G08930.1	AT1G08930	CDS
Chr1	3015532	3015553	+	AT1G09340.1	AT1G09340	CDS
Chr1	3347635	3347656	-	AT1G10200.1	AT1G10200	CDS
Chr1	3347649	3347670	-	AT1G10200.1	AT1G10200	CDS
Chr1	4394253	4394274	-	AT1G12900.1	AT1G12900	CDS
Chr1	4394255	4394276	-	AT1G12900.1	AT1G12900	CDS
Chr1	4394259	4394280	-	AT1G12900.1	AT1G12900	CDS
Chr1	5035926	5035947	-	AT1G14660.1	AT1G14660	CDS
Chr1	5037772	5037793	+	AT1G14670.1	AT1G14670	CDS
Chr1	5778312	5778333	-	AT1G16890.3	AT1G16890	CDS
Chr1	7144255	7144276	+	AT1G20620.1	AT1G20620	CDS
Chr1	8051005	8051026	+	AT1G22750.4	AT1G22750	CDS
Chr1	8269206	8269227	-	AT1G23310.1	AT1G23310	CDS
Chr1	9378638	9378659	+	AT1G27020.1	AT1G27020	CDS
Chr1	9378859	9378880	+	AT1G27020.1	AT1G27020	CDS
Chr1	10293582	10293603	-	AT1G29400.1	AT1G29400	CDS
Chr1	11828446	11828467	+	AT1G32700.1	AT1G32700	CDS
Chr1	18505015	18505036	+	AT1G49975.1	AT1G49975	CDS
Chr1	19068448	19068469	+	AT1G51430.1	AT1G51430	CDS
Chr1	19454990	19455011	+	AT1G52230.1	AT1G52230	CDS
Chr1	22512078	22512099	-	AT1G61100.1	AT1G61100	CDS
Chr1	23685462	23685483	+	AT1G63830.2	AT1G63830	CDS
Chr1	24493696	24493717	-	AT1G65845.1	AT1G65845	CDS
Chr1	27383791	27383812	-	AT1G72755.1	AT1G72755	CDS
Chr1	28079106	28079127	+	AT1G74730.1	AT1G74730	CDS
Chr2	221333	221354	+	AT2G01490.1	AT2G01490	CDS
Chr2	1993166	1993187	+	AT2G05440.2	AT2G05440	CDS
Chr2	2026252	2026273	+	AT2G05520.1	AT2G05520	CDS
Chr2	2026259	2026280	+	AT2G05520.1	AT2G05520	CDS
Chr2	5978531	5978552	-	AT2G14170.1	AT2G14170	CDS
Chr2	12597972	12597993	+	AT2G29340.1	AT2G29340	CDS
Chr2	13004798	13004819	-	AT2G30520.1	AT2G30520	CDS
Chr2	13256347	13256368	+	AT2G31090.1	AT2G31090	CDS
Chr2	13697780	13697801	+	AT2G32260.1	AT2G32260	CDS
Chr2	16508449	16508470	+	AT2G39570.1	AT2G39570	CDS
Chr2	16602896	16602917	-	AT2G39800.1	AT2G39800	CDS
Chr2	16913030	16913051	+	AT2G40490.1	AT2G40490	CDS
Chr2	18186421	18186442	-	AT2G43910.2	AT2G43910	CDS
Chr2	18463071	18463092	-	AT2G44790.1	AT2G44790	CDS
Chr3	160969	160990	-	AT3G01420.1	AT3G01420	CDS
Chr3	615131	615152	+	AT3G02830.1	AT3G02830	CDS
Chr3	2299941	2299962	+	AT3G07230.1	AT3G07230	CDS
Chr3	2830403	2830424	-	AT3G09220.1	AT3G09220	CDS
Chr3	2840959	2840980	-	AT3G09260.1	AT3G09260	CDS
Chr3	2841994	2842015	-	AT3G09260.1	AT3G09260	CDS
Chr3	2843586	2843607	-	AT3G09260.1	AT3G09260	CDS
Chr3	4185969	4185990	+	AT3G13062.2	AT3G13062	CDS
Chr3	4384145	4384166	-	AT3G13450.1	AT3G13450	CDS
Chr3	4511560	4511581	+	AT3G13750.1	AT3G13750	CDS
Chr3	4513677	4513698	+	AT3G13750.1	AT3G13750	CDS
Chr3	5505619	5505640	+	AT3G16240.1	AT3G16240	CDS
Chr3	5705908	5705929	+	AT3G16770.1	AT3G16770	CDS
Chr3	6876219	6876240	+	AT3G19800.1	AT3G19800	CDS
Chr3	7839343	7839364	-	AT3G22210.1	AT3G22210	CDS
Chr3	7839350	7839371	-	AT3G22210.1	AT3G22210	CDS
Chr3	7839354	7839375	-	AT3G22210.1	AT3G22210	CDS
Chr3	8195771	8195792	+	AT3G23050.1	AT3G23050	CDS
Chr3	8195776	8195797	+	AT3G23050.1	AT3G23050	CDS
Chr3	9686505	9686526	+	AT3G26470.1	AT3G26470	CDS
Chr3	10098862	10098883	+	AT3G27325.2	AT3G27325	CDS
Chr3	15986995	15987016	+	AT3G44310.1	AT3G44310	CDS
Chr3	17008351	17008372	-	AT3G46280.1	AT3G46280	CDS
Chr3	17438671	17438692	-	AT3G47340.1	AT3G47340	CDS
Chr3	17494202	17494223	-	AT3G47470.1	AT3G47470	CDS
Chr3	18514602	18514623	+	AT3G49940.1	AT3G49940	CDS
Chr3	19164977	19164998	-	AT3G51660.1	AT3G51660	CDS
Chr3	19269253	19269274	-	AT3G51920.1	AT3G51920	CDS
Chr3	19628865	19628886	-	AT3G52930.1	AT3G52930	CDS
Chr3	19930985	19931006	+	AT3G53800.1	AT3G53800	CDS
Chr3	20474447	20474468	-	AT3G55240.1	AT3G55240	CDS
Chr3	22736249	22736270	+	AT3G61440.1	AT3G61440	CDS
Chr4	6408874	6408895	+	AT4G10340.1	AT4G10340	CDS
Chr4	7521596	7521617	+	AT4G12800.1	AT4G12800	CDS
Chr4	7893075	7893096	-	AT4G13575.1	AT4G13575	CDS
Chr4	8873896	8873917	+	AT4G15540.1	AT4G15540	CDS
Chr4	8884324	8884345	+	AT4G15560.1	AT4G15560	CDS
Chr4	8974172	8974193	-	AT4G15760.1	AT4G15760	CDS
Chr4	8974410	8974431	-	AT4G15760.1	AT4G15760	CDS
Chr4	9739969	9739990	+	AT4G17460.1	AT4G17460	CDS
Chr4	11604171	11604192	-	AT4G21870.1	AT4G21870	CDS
Chr4	12886449	12886470	-	AT4G25100.1	AT4G25100	CDS
Chr4	13957572	13957593	-	AT4G28080.1	AT4G28080	CDS
Chr4	14831945	14831966	+	AT4G30310.2	AT4G30310	CDS
Chr4	15383316	15383337	+	AT4G31800.1	AT4G31800	CDS
Chr4	15383321	15383342	+	AT4G31800.1	AT4G31800	CDS
Chr4	15676987	15677008	+	AT4G32480.1	AT4G32480	CDS
Chr4	16945627	16945648	+	AT4G35770.1	AT4G35770	CDS
Chr4	18150024	18150045	+	AT4G38930.2	AT4G38930	CDS
Chr4	18274869	18274890	-	AT4G39260.1	AT4G39260	CDS
Chr5	426595	426616	+	AT5G02160.1	AT5G02160	CDS
Chr5	640909	640930	-	AT5G02810.1	AT5G02810	CDS
Chr5	734086	734107	+	AT5G03120.1	AT5G03120	CDS
Chr5	1281232	1281253	+	AT5G04490.1	AT5G04490	CDS
Chr5	2854996	2855017	+	AT5G08760.1	AT5G08760	CDS
Chr5	2854998	2855019	+	AT5G08760.1	AT5G08760	CDS
Chr5	4171568	4171589	-	AT5G13140.1	AT5G13140	CDS
Chr5	4761783	4761804	+	AT5G14740.1	AT5G14740	CDS
Chr5	5238403	5238424	+	AT5G16030.3	AT5G16030	CDS
Chr5	5238409	5238430	+	AT5G16030.3	AT5G16030	CDS
Chr5	5262510	5262531	-	AT5G16110.1	AT5G16110	CDS
Chr5	6466345	6466366	-	AT5G19220.1	AT5G19220	CDS
Chr5	6466347	6466368	-	AT5G19220.1	AT5G19220	CDS
Chr5	7665828	7665849	+	AT5G22920.1	AT5G22920	CDS
Chr5	8188918	8188939	+	AT5G24165.1	AT5G24165	CDS
Chr5	8379126	8379147	+	AT5G24530.1	AT5G24530	CDS
Chr5	9876236	9876257	-	AT5G27860.1	AT5G27860	CDS
Chr5	9876239	9876260	-	AT5G27860.1	AT5G27860	CDS
Chr5	15065665	15065686	+	AT5G37850.1	AT5G37850	CDS
Chr5	16441886	16441907	+	AT5G41080.1	AT5G41080	CDS
Chr5	19289911	19289932	-	AT5G47560.1	AT5G47560	CDS
Chr5	20016248	20016269	-	AT5G49360.1	AT5G49360	CDS
Chr5	20204079	20204100	-	AT5G49730.1	AT5G49730	CDS
Chr5	21170265	21170286	+	AT5G52100.1	AT5G52100	CDS
Chr5	23004411	23004432	+	AT5G56870.1	AT5G56870	CDS
Chr5	23848280	23848301	-	AT5G59080.1	AT5G59080	CDS
Chr5	25527368	25527389	-	AT5G63790.1	AT5G63790	CDS
Chr5	25527377	25527398	-	AT5G63790.1	AT5G63790	CDS
Chr5	25748901	25748922	+	AT5G64400.2	AT5G64400	CDS
Chr5	26884773	26884794	+	AT5G67385.1	AT5G67385	CDS
