## Supplemental Table 11 for "At-RS31 orchestrates hierarchical cross-regulation of splicing factors and integrates alternative splicing with TOR-ABA pathways"

### Sheet: Table info
Table S11
Shared targets of At-RS31 and the TOR pathway
The table summarizes At-RS31 iCLIP binding sites and differential alternative splicing (DAS) events in the rs31-1 mutant and 35S::RS31 overexpressing plants in genes related to the TOR pathway. It includes genes that show DAS under TOR inhibition (TOR DAS) (Riegler et al., 2021), genes encoding proteins regulated by TOR-dependent phosphorylation (TOR phosphoproteins) (Van Leene et al., 2019; Scar…

### Sheet: TOR DAS
Overlap with differentially alternatively spliced (DAS) genes, glucose+Torin2 treatment (Riegler et al., 2021)
AGI code	Description	Symbol	At-RS31 binding site/iCLIP	35S::RS31 DAS	rs31-1 DAS
AT1G01690	putative recombination initiation defects 3	ATPRD3, MER2, PRD3	-	-	YES
AT1G01760	denosine deaminases acting on tRNA	AtTAD1, TAD1	-	YES	-
AT1G08360	Ribosomal protein L1p/L10e family		YES	-	-
AT1G03090	methylcrotonyl-CoA carboxylase alpha chain	MCCA	-	YES	-
AT1G08300	no vein-like protein	NVL	-	YES	-
AT1G17410	Nucleoside diphosphate kinase family protein		-	YES	-
AT1G19130	RmlC-like jelly roll fold protein		-	YES	-
AT1G22750	transmembrane protein		YES	-	-
AT1G26440	ureide permease 5	ATUPS5, UPS5	-	YES	-
AT1G31360	RECQ helicase L2	ATRECQ2, MED34, RECQL2	-	YES	-
AT1G47490	RNA-binding protein 47C	ATRBP47C, RBP47C	-	YES	-
AT1G48030	mitochondrial lipoamide dehydrogenase 1	mtLPD1	-	YES	-
AT1G48050	Ku80 family protein	ATKU80, KU80	-	YES	-
AT1G51370	F-box/RNI-like/FBD-like domains-containing protein		-	YES	-
AT1G54730	Major facilitator superfamily protein		-	YES	-
AT1G57540	40S ribosomal protein		-	-	YES
AT1G60545	Natural antisense transcript overlaps with AT1G60540		-	YES	-
AT1G64430	Pentatricopeptide repeat (PPR) superfamily protein		-	YES	-
AT1G70505	transmembrane protein		-	YES	-
AT2G18630	transmembrane protein, putative (DUF677)		YES	-	-
AT2G26980	CBL-interacting protein kinase 3	CIPK3, SnRK3.17	YES	YES	-
AT2G35800	mitochondrial substrate carrier family protein	SAMTL	-	YES	-
AT2G36720	Acyl-CoA N-acyltransferase with RING/FYVE/PHD-type zinc finger domain-containing protein		-	-	YES
AT2G38680	5-nucleotidase / magnesium ion binding protein		-	YES	-
AT2G47940	DEGP protease 2	DEG2, DEGP2, EMB3117	YES	-	-
AT3G06190	BTB-POZ and MATH domain 2	ATBPM2, BPM2	YES	YES	-
AT3G08840	D-alanine-D-alanine ligase family		-	YES	-
AT3G17680	Kinase interacting (KIP1-like) family protein		-	YES	-
AT3G21070	NAD kinase 1	ATNADK-1, NADK1	-	YES	-
AT3G21250	multidrug resistance-associated protein 6	ABCC8, ATMRP6, MRP6	-	YES	-
AT3G24440	Fibronectin type III domain-containing protein	VIL1, VRN5	-	-	YES
AT3G27320	alpha/beta-Hydrolases superfamily protein		-	YES	YES
AT3G46590	TRF-like 1	ATTRP2, TRFL1, TRP2	-	YES	-
AT3G53570	serine/threonine-protein kinase AFC1	AFC1, AME2, FC1	YES	YES	-
AT3G53920	RNApolymerase sigma-subunit C	SIG3, SIGC	-	YES	-
AT3G61570	GRIP-related ARF-binding domain-containing protein 1	GC3, GDAP1	-	YES	-
AT4G02120	CTP synthase family protein	CTPS3	-	YES	-
AT4G02540	Cysteine/Histidine-rich C1 domain family protein		YES	YES	-
AT4G12750	Homeodomain-like transcriptional regulator		-	YES	-
AT4G14830	17.6 kDa class II heat shock protein	HSP1	-	YES	-
AT4G19500	nucleoside-triphosphatase/transmembrane receptor/nucleotide binding/ATP binding protein		-	YES	-
AT4G23250	cysteine-rich receptor-like protein kinase 17	CRK17, DUF26-21, EMB1290, RKC1	-	YES	-
AT4G26600	S-adenosyl-L-methionine-dependent methyltransferases superfamily protein	AtTRM4d, NOP2B, TRM4d	-	YES	-
AT4G32060	calcium-binding EF hand family protein	MICU	YES	YES	-
AT4G36648	other_RNA		YES	YES	-
AT4G38100	CURVATURE THYLAKOID 1D-like protein	CURT1D	YES	-	-
AT5G02860	Pentatricopeptide repeat (PPR) superfamily protein		-	YES	YES
AT5G03500	Mediator complex, subunit Med7	MED7B	-	YES	-
AT5G06440	polyketide cyclase/dehydrase/lipid transport superfamily protein		YES	-	-
AT5G16610	hypothetical protein		-	YES	-
AT5G37500	gated outwardly-rectifying K+ channel	GORK	-	-	YES
AT5G37720	ALWAYS EARLY 4	ALY4, AtALY4, DIP2	-	YES	-
AT5G56150	ubiquitin-conjugating enzyme 30	UBC30	YES	-	-
AT5G64813	Ras-related small GTP-binding family protein	LIP1	-	YES	-

### Sheet: TOR phosphoproteins
Overlap with TOR-dependent phosphoproteins (Van Leene et al., 2019; Scarpin et al., 2020)
AGI code	Description	Symbol	Category	Treatment, tissue	Phosphorylation upon TOR inhibition	Reference	At-RS31 iCLIP binding site	35S::RS31 DAS	rs31-1 DAS	Binding site location	35S::RS31 DAS event: type, ∆PSI up/down, location, and impact	rs31-1 DAS event: type, ∆PSI up/down, location, and impact
AT2G37840	Protein kinase superfamily protein;Protein kinase superfamily protein	ATG1c	Autophagy	AZD8055/rapamycin, cell culture	down	Van Leene et al., 2019	-	YES	-	NA	complex AS (several CEs and RIs), down, CDS, frameshift, PTC, decrease of unproductive transcripts	-
AT3G49590	Autophagy-related protein 13;Autophagy-related protein 13;Autophagy-related protein 13	ATG13	Autophagy	AZD8055/rapamycin, cell culture	down	Van Leene et al., 2019	YES	YES	-	5'UTR	RI, down, 5'UTR	-
AT3G57410	Encodes a protein with high homology to animal villin. VLN3 is a Ca2+-regulated villin involved in actin filament bundling.	VLN3	Cytoskeleton	Torin 2, 4 day old seedlings	down	Scarpin et al., 2020	YES	-	-	5'UTR	-	-
AT1G59610	dynamin-like protein 6;dynamin-like 3	DRP2B	ER, Membrane vesicle trafficking	AZD8055/rapamycin, cell culture	down	Van Leene et al., 2019	-	YES	-	NA	AA, up, CDS, frameshift, PTC, increase of unproductive transcript	-
AT2G37550	ARF-GAP domain 7;ARF-GAP domain 7	AGD7	ER, Membrane vesicle trafficking	AZD8055/rapamycin, cell culture	down	Van Leene et al., 2019	YES	-	-	5'UTR	-	-
AT4G15545	unknown protein;BEST Arabidopsis thaliana protein match is: unknown protein (TAIR:AT1G16520.1);Has 30201 Blast hits to 17322 proteins in 780 species: Archae - 12;Bacteria - 1396;Metazoa - 17338;Fungi - 3422;Plants - 5037;Viruses - 0;Other Eukaryot	NAIP1	ER, Membrane vesicle trafficking	AZD8055/rapamycin, cell culture	down	Van Leene et al., 2019	YES	-	-	CDS	-	-
AT5G64400	CONTAINS InterPro DOMAIN/s: CHCH (InterPro:IPR010625);BEST Arabidopsis thaliana protein match is: Cox19-like CHCH family protein (TAIR:AT5G09570.1);Has 1807 Blast hits to 1807 proteins in 277 species: Archae - 0;Bacteria - 0;Metazoa - 736;Fungi - 347	AT12CYS_1	ER, Membrane vesicle trafficking	AZD8055/rapamycin, cell culture	down	Van Leene et al., 2019	YES	-	-	5'UTR	-	-
AT4G13350	Encodes a GTPase that interacts with nuclear shuttle proteins (NSPs) from a number of different plant viruses. The gene is widely expressed and NIG transcript levels do not rise in response to viral infection. This cytoplasmic protein does not directly interact with a viral movement protein (MP), but, it does promote the movement of NSP from the nucleus to the cytoplasm. Overexpression of NIG in …	NIG	GTPase	Torin 2, 4 day old seedlings	down	Scarpin et al., 2020	YES	YES	-	5'UTR	AD, up, CDS, adds 12 amino acids; RI, up, CDS, increase of unproductive transcript	-
AT2G39445	Phosphatidylinositol N-acetylglucosaminyltransferase, GPI19/PIG-P subunit	PIG-PL	Metabolic enzyme	AZD8055/rapamycin, cell culture	down	Van Leene et al., 2019	-	YES	-	NA	RI, down, CDS, decrease of unproductive transcript	-
AT3G51160	Catalyzes the first step in the de novo synthesis of GDP-L-fucose.	MUR1	Metabolic enzyme	Torin 2, 4 day old seedlings	down	Scarpin et al., 2020	YES	-	-	5'UTR	-	-
AT3G56990	embryo sac development arrest 7	EDA7	Nucleolar protein	Torin 2, 4 day old seedlings	up	Scarpin et al., 2020	-	YES	-	NA	RI, up, CDS, increase of unproductive transcripts	-
AT4G28300	Encodes a protein with 13.6% proline amino acids that is predicted to localize to the cell wall. The mRNA is cell-to-cell mobile.	FLOE1	Prion like Protein	AZD8055/rapamycin, cell culture; Torin 2, 4 day old seedlings	up	Van Leene et al., 2019; Scarpin et al., 2020	YES	-	-	CDS	-	-
AT4G28080	Encodes REDUCED CHLOROPLAST COVERAGE 2 (REC2). Along with REC1 and REC3 it contributes to establishing the size of the chloroplast compartment.	REC2	Protein scaffold	Torin 2, 4 day old seedlings	down	Scarpin et al., 2020	YES	-	-	CDS	-	-
AT2G27710	60S acidic ribosomal protein family	P2Y	Ribosomal component and biogenesis	Torin 2, 4 day old seedlings	down	Scarpin et al., 2020	YES	YES	-	5'UTR	RI, up, 5'UTR	-
AT3G25520	Encodes ribosomal protein L5 that binds to 5S ribosomal RNA and in involved in its export from the nucleus to the cytoplasm. Identified in a screen for enhancers of as1. as1/pgy double mutants show defects in leaf vascular patterning and adaxial cell fate. Double mutant analysis indicates pgy genes function in the same pathway as REV, KAN1 and KAN2.	ATL5	Ribosomal component and biogenesis	Torin 2, 4 day old seedlings	down	Scarpin et al., 2020	YES	-	-	5'UTR	-	-
AT5G10360	Ribosomal protein S6e;Ribosomal protein S6e	RPS6B	Ribosomal component and biogenesis	AZD8055/rapamycin, cell culture; Torin 2, 4 day old seedlings	down	Van Leene et al., 2019; Scarpin et al., 2020	YES	-	-	CDS	-	-
AT1G29400	MEI2-like protein 5;MEI2-like protein 5	AML5	RNA binding protein	AZD8055/rapamycin, cell culture	down	Van Leene et al., 2019	YES	-	-	CDS	-	-
AT5G15270	RNA-binding KH domain-containing protein	KHP	RNA binding protein	Torin 2, 4 day old seedlings	up	Scarpin et al., 2020	-	YES	-	NA	RI, down, 3'UTR	-
AT5G60170	RNA binding (RRM/RBD/RNP motifs) family protein;RNA binding (RRM/RBD/RNP motifs) family protein	NOT4-L1	RNA binding protein	AZD8055/rapamycin, cell culture	down	Van Leene et al., 2019	-	YES	-	NA	RI, up, CDS, increase of unproductive transcript	-
AT1G15200	protein-protein interaction regulator family protein;protein-protein interaction regulator family protein;protein-protein interaction regulator family protein;protein-protein interaction regulator family protein	Pinin-P	RNA splicing	AZD8055/rapamycin, cell culture	up	Van Leene et al., 2019	-	YES	-	NA	CE, down, CDS; RI, down, CDS; frameshift, PTC, decrease of unproductive transcripts	-
AT1G60200	RMB25 is an alternative splicing factor involved in mediation of abiotic stress response and ABA response. Its expression is modulated by a variety of stressors and it in turn appears to affect the ratio of splice variants of stress responsive genes such as HAB1.2/HAB1.1.	RBM25	RNA splicing	Torin 2, 4 day old seedlings	down	Scarpin et al., 2020	-	YES	-	NA	complex AS (CE and RI), up, intron; frameshift, PTC, increase of unproductive transcripts	-
AT1G80000	CASC3/Barentsz eIF4AIII binding protein	BTZ1	RNA splicing	Torin 2, 4 day old seedlings	down	Scarpin et al., 2020	-	YES	-	NA	RI, down, 5'UTR	-
AT2G29210	splicing factor PWI domain-containing protein	SF-PW1	RNA splicing	Torin 2, 4 day old seedlings	down	Scarpin et al., 2020	YES	-	-	5'UTR	-	-
AT4G25500	Encodes an arginine/serine-rich splicing factor. The transcript is alternatively spliced and is differentially expressed in different tissues (flowers, roots, stems, and leaves) examined. Barta et al (2010) have proposed a nomenclature for Serine/Arginine-Rich Protein Splicing Factors (SR proteins): Plant Cell. 2010, 22:2926. RS40 binds to HYL1 and co-localizes to the nuclear dicing body. Along w…	RS40	RNA splicing	Torin 2, 4 day old seedlings	down	Scarpin et al., 2020	YES	YES	YES	5'UTR	complex AS (AA, CE, RI), up, intron, increase of unproductive transcripts	CE, down, 5'UTR; CE, down, intron; PTC, decrease of unproductive transcripts
AT5G52040	Encodes an arginine/serine-rich splicing factor. Transcript is alternatively spliced and is differentially expressed in different tissues (flowers, roots, stems, and leaves) examined. Barta et al (2010) have proposed a nomenclature for Serine/Arginine-Rich Protein Splicing Factors (SR proteins): Plant Cell. 2010, 22:2926. RS41 binds to HYL1 and co-localizes to the nuclear dicing body. Along with …	RS41	RNA splicing	Torin 2, 4 day old seedlings	down	Scarpin et al., 2020	YES	YES	-	Intron	complex AS (CE, RI), up, intron, PTC, increase of unproductive transcripts	-
AT5G64200	encodes an SC35-like splicing factor of 35 kD localized to the nuclear specks.	SC35	RNA splicing	Torin 2, 4 day old seedlings	up	Scarpin et al., 2020	-	YES	-	NA	RI, up, 3'UTR, decrease of unproductive transcript	-
AT1G32700	PLATZ transcription factor family protein;PLATZ transcription factor family protein	PLATZ-TF	TF	AZD8055/rapamycin, cell culture	up	Van Leene et al., 2019	YES	-	-	CDS	-	-
AT1G24300	GYF domain-containing protein;GYF domain-containing protein	GIGYF2-L1	Unknown	AZD8055/rapamycin, cell culture	down	Van Leene et al., 2019	-	YES	-	NA	AA, up, CDS, frameshift, PTC, increase of unproductive transcript	-
AT5G52530	dentin sialophosphoprotein-like protein	UK4	Unknown	Torin 2, 4 day old seedlings	down	Scarpin et al., 2020	YES	-	-	5'UTR	-	-

### Sheet: TOR interactors
Overlap with TORC1 interactors (Jamsheer K et al., 2022)
TORc protein	Interactor AGI code	Interactor name	Category	At-RS31 iCLIP binding site	35S::RS31 DAS	rs31-1 DAS	Binding site location	35S::RS31 DAS event: type, ∆PSI up/down, location, and impact	rs31-1 DAS event: type, ∆PSI up/down, location, and impact
TOR	AT2G38310	PYL4	ABA receptor	YES	-	-	CDS	-	-
RAPTOR1B	AT3G49590	ATG13	Autophagy	YES	YES	-	5'UTR	RI, down, 5'UTR	-
TOR	AT3G49590	ATG13	Autophagy	YES	YES	-	5'UTR	RI, down, 5'UTR	-
LST8-1	AT1G08780	PFD4	Chaperone	-	YES	-	NA	RI, up, CDS	-
LST8-1	AT1G62740	HOP2	Chaperone	YES	-	-	5'UTR	-	-
RAPTOR1B	AT1G62740	HOP2	Chaperone	YES	-	-	5'UTR	-	-
RAPTOR1B	AT5G02500	HSP70-1	Chaperone	YES	-	-	5'UTR	-	-
LST8-1	AT5G18820	CPN60A2	Chaperone	-	YES	YES	NA	AD, up, CDS (exon 7), frameshift, PTC, potential NMD target	AD, up, CDS (exon 3), frameshift, PTC, potential NMD target
RAPTOR1B	AT5G18820	CPN60A2	Chaperone	-	YES	YES	NA	AD, up, CDS (exon 7), frameshift, PTC, potential NMD target	AD, up, CDS (exon 3), frameshift, PTC, potential NMD target
RAPTOR1B	AT1G80030	DJA7	DNAJ-HSP	-	YES	-	NA	AD, up, 3'UTR, increases distance between stop codon and downstream splice junction from 20 to 56 nt, potential NMD target	-
RAPTOR1B	AT5G22060	ATJ2	DNAJ-HSP	YES	-	-	5'UTR	-	-
RAPTOR1B	AT3G53710	AGD6	GTPase activating proteins (GAPs)	-	YES	-	NA	AA, down, 3'UTR; RI, down, 3'UTR	-
LST8-1	AT1G34430	EMB3003	Metabolic enzyme	-	YES	-	NA	EI, up, CDS, in-frame (adds 31 amino acids)	-
LST8-1	AT2G16370	THY1	Metabolic enzyme	-	YES	-	NA	AA, up, CDS, frameshift, PTC, potential NMD target	-
RAPTOR1B	AT2G16370	THY1	Metabolic enzyme	-	YES	-	NA	AA, up, CDS, frameshift, PTC, potential NMD target	-
LST8-1	AT5G07440	GDH2	Metabolic enzyme	YES	YES	-	5'UTR	RI, down, 5'UTR	-
LST8-1	AT5G53460	GLT1	Metabolic enzyme	YES	-	-	Intron	-	-
RAPTOR1B	AT1G78290	SnRK2.8	Protein kinases	-	YES	-	NA	RI, down, 5'UTR, removes uORF	-
RAPTOR1B	AT3G08730	S6K1	Protein kinases	YES	-	-	5'UTR	-	-
RAPTOR1B	AT3G18740	RLK902	Protein kinases	YES	-	-	5'UTR	-	-
RAPTOR1B	AT1G51690	PP2AB1	Protein Phosphatase	-	YES	-	NA	RI, up, CDS	-
TOR	AT3G56150	EIF3C	Protein synthesis	YES	-	-	5'UTR	-	-
LST8-1	AT4G18300	eIF2B-ε3	Protein synthesis	-	YES	-	NA	EI, down, CDS, removes 32 amino acids	-
LST8-1	AT1G29400	AML5	RNA binding protein	YES	-	-	CDS	-	-
RAPTOR1B	AT1G29400	AML5	RNA binding protein	YES	-	-	CDS	-	-
LST8-1	AT3G51950	CCCH-RRM	RNA binding protein	YES	-	-	5'UTR	-	-
LST8-1	AT1G60850	NRPA3	RNA polymerase	-	YES	-	NA	RI, down, 5'UTR	-
LST8-1	AT1G79190	TTI-1	TORc	-	YES	-	NA	AD, up, CDS, in-frame (adds 6 amino acids)	-
TOR	AT1G79190	TTI-1	TORc	-	YES	-	NA	AD, up, CDS, in-frame (adds 6 amino acids)	-
RAPTOR1B	AT1G05805	AKS2	Transcription factors	-	YES	-	NA	AD, up, CDS, frameshift, C-termi-l change	-
LST8-1	AT1G19850	ARF5	Transcription factors	-	YES	-	NA	RI, down, 5'UTR/CDS, removes most upstream open reading frames (uORFs) except part of uORF1	-
RAPTOR1B	AT1G60850	NRPA3	Transcription machinery	-	YES	-	NA	RI, down, 5'UTR	-
RAPTOR1B	AT2G17670	TPR-1	Tricopeptide repeat proteins	-	YES	-	NA	EI, down, CDS, in-frame (removes 34 amino acids)	-
RAPTOR1B	AT5G06600	UPB12	Ubiquitination factors	-	YES	YES	NA	AA, down, CDS, removes 1 amino acid	AA, down, CDS, removes 1 amino acid
LST8-1	AT1G68490	UK4	Unknown	YES	-	-	5'UTR	-	-
LST8-1	AT5G08360	DUF789	Unknown	-	YES	-	NA	RI, up, CDS	-
