## Supplemental Table 12 for "At-RS31 orchestrates hierarchical cross-regulation of splicing factors and integrates alternative splicing with TOR-ABA pathways"

### Sheet: Table info
Table S12
At-RS31 in abscisic acid metabolism and signaling
The table summarizes At-RS31 iCLIP binding sites, differential alternative splicing (DAS) events, and differential expression (DE) in the rs31-1 mutant and 35S::RS31 overexpressing plants in genes involved in metabolism or transport of ABA or signaling in response to ABA, as well as core ABA-induced or ABA-repressed genes (Finkelstein, 2013).

### Sheet: ABA metabolism and signalling
Overlap with genes involved in metabolism or transport of ABA or signaling in response to ABA (Finkelstein, 2013)
Category	AGI	Name	At-RS31 iCLIP binding site	rs31-1 DAS	35S::RS31 DAS	35S::RS31 DEG	Description
Synthesis	AT1G16540	ABA3/LOS5/SIR3	-	-	YES	-	ABA DEFICIENT 3; LOW OSMOTIC STRESS 5; SIRTINOL RESISTANT 3; molybdenum cofactor sulfurase involved in Moco biosynthesis..
Synthesis	AT3G24220	NCED6	YES	-	-	-	NINE-CIS-EPOXYCAROTENOID DIOXYGENASE 2
Oxidation	AT5G45340	CYP707A3	YES	-	-	UP	CYTOCHROME P450, FAMILY 707, SUBFAMILY A, POLYPEPTIDE 3; protein with ABA 8'-hydroxylase activity, involved in ABA catabolism.
Conjugation	AT1G52400	ATBG1/BGLU18	-	-	-	UP	BETA-GLUCOSIDASE 1; located in inducible ER bodies which were formed after wounding, required in inducible ER body formation
Conjugation	AT2G32860	BG2/BGLU33	-	-	-	DOWN	BETA-GLUCOSIDASE 2; beta glucosidase 33 (BGLU33);
Conjugation	AT3G21780	UGT71B6	-	-	-	UP	UDP-GLUCOSYL TRANSFERASE 71B6; preferentially glucosylates abscisic acid (ABA), and not its catabolites; has a strict preference for the naturally-occurring ABA enantiomer, (+)-ABA, and not its 'unnatural' relative, (-)-ABA.
Conjugation	AT4G34138	UGT73B1	YES	-	-	-	UDP-GLUCOSYL TRANSFERASE 73B1
Transport	AT1G71960	ABCG25	YES	-	-	-	ATP-BINDING CASSETTE G25; plasma membrane localized ABC transporter involved in abscisic acid transport and responses.
Transport	AT1G15520	ABCG40	-	-	YES	UP	ATP-BINDING CASSETTE G40;; ABC transporter family involved in ABA transport and resistance to lead. Localizes to plasma membrane. Upregulated by lead. Expressed in leaves, flowers, stomata and roots.
Receptor	AT2G38310	PYL4/RCAR10	YES	-	-	-	PYR (pyrabactin resistance )/PYL(PYR1-like)/RCAR (regulatory components of ABA receptor) family protein
Receptor	AT4G01026	PYL7/RCAR2	-	-	-	DOWN	PYR (pyrabactin resistance )/PYL(PYR1-like)/RCAR (regulatory components of ABA receptor) family protein
Receptor	AT5G05440	PYL5/RCAR8	YES	-	-	-	PYR (pyrabactin resistance )/PYL(PYR1-like)/RCAR (regulatory components of ABA receptor) family protein
Receptor	AT5G13630	ABAR/CHLH	YES	-	-	-	Magnesium chelatase subunit H, involved in plastid-to-nucleus signal transduction, possible ABA receptor
Receptor-like	AT1G52920	GCR2	-	-	YES	-	G-protein-coupled receptor, affects ABA response, but does not bind ABA
Receptor-like	AT4G04490	CRK36	-	-	YES	-	CYSTEINE-RICH RLK (RECEPTOR-LIKE PROTEIN KINASE) 36, implicated in numerous stress responses, negatively regulates ABA signaling
Receptor-like	AT4G11890	ARCK1	-	-	-	UP	ABA- AND OSMOTIC-STRESS-INDUCIBLE RECEPTOR-LIKE CYTOSOLIC KINASE1, Negatively controls abscisic acid and osmotic stress signal transduction
Protein phosphatases	AT1G72770	HAB1	-	-	YES	-	HYPERSENSITIVE TO ABA1; Protein Phosphatase 2C
Protein phosphatases	AT1G25490	EER1/RCN1	YES	-	-	-	One of three genes encoding phosphoprotein phosphatase 2A regulatory subunit A
Protein phosphatases	AT3G11410	AHG3	YES	-	-	-	protein phosphatase 2C; negative regulator of ABA signalling expressed in seeds during germination; mRNA up-regulated by drought and ABA.
Protein phosphatases	AT4G21670	FRY2/CPL1	YES	-	-	-	transcriptional repressor harboring two double-stranded RNA-binding domains and a region homologous to the catalytic domain of RNA polymerase II C-terminal domain phosphatases found in yeast and in animals that regulate gene transcription. Mutants are hypersensitive to ABA, cold, and NaCl.
Protein kinases	AT2G26980	CIPK3	YES	-	YES	-	serine-threonine protein kinase; mutants have reduced germination efficiency and expression of cold, high-salt, and abscisic acid marker genes are altered, but not drought-response markers.
Protein kinases	AT1G78290	SNRK2.8	-	-	YES	-	SNF1-RELATED PROTEIN KINASE 2-8
Protein kinases	AT3G57530	CPK32	YES	-	-	-	Calcium-dependent Protein Kinase; regulates the -responsive gene expression via ABF4.
Secondary messenger response or metabolism	AT1G15080	LPP2	-	-	YES	-	phosphatidic acid phosphatase. Involved in ABA signaling. Functions as a negative regulator upstream of ABI4. Expressed during germination and seed development.
Secondary messenger response or metabolism	AT3G15730	PLDa1	YES	-	-	-	Encodes phospholipase D alpha 1 (PLD alpha 1). Positive regulator of abscisic acid (ABA) mediated stomatal movements. PLD alpha 1 plays an important role in seed deterioration and aging in Arabidopsis.
G-proteins	AT5G62880	RAC10/ROP11	YES	-	-	-	Rac-like GTP-binding protein; member of ROP GTPase family; negative regulation of ABA signaling
Ubiquitination and related modifications	AT1G15100	RHA2A	YES	-	-	-	putative RING-H2 finger protein RHA2a.
Ubiquitination and related modifications	AT1G20780	PUB44/SAUL1	YES	-	-	-	PLANT U-BOX 44; SENESCENCE-ASSOCIATED E3 UBIQUITIN LIGASE1; contains U-box and ARM domains; negative regulation of abscisic acid biosynthesis
Ubiquitination and related modifications	AT3G07360	PUB9	-	-	YES	-	PLANT U-BOX 9; contains U-box and ARM domains; stress- and ABA-induced
Ubiquitination and related modifications	AT3G55530	SDIR1	-	-	YES	-	SALT- AND DROUGHT-INDUCED RING FINGER1; intracellular membrane localized protein with E3 ligase activity that positively regulates ABA signaling.
Ubiquitination and related modifications	AT5G60410	SIZ1	-	-	YES	-	small ubiquitin-like modifier (SUMO) E3 ligase that is a focal controller of Pi starvation-dependent responses. Also required for SA and PAD4-mediated R gene signalling, which in turn confers innate immunity in Arabidopsis. Also involved in the regulation of plant growth, drought responses and freezing tolerance. This latter effect is most likely due to SIZ1 dependent ABI5 sumoylation. Regulates …
Chromatin modifiers	AT1G10930	RECQ4A/SGS1	-	-	YES	-	DNA helicase involved in the maintenance of genome stability by modulation of the DNA damage response and suppression of homologous recombination.
Chromatin modifiers	AT2G46020	BRM/CHA2/CHR2	YES	-	-	-	SWI/SNF chromatin remodeling ATPase that upregulates transcription of all three CUC genes and is involved in the formation and/or maintenance of boundary cells during embryogenesis. Also mediates repression of expression of seed storage proteins in vegetative tissues.
RNA processing and translation	AT2G39175	MIR160A/FOC	-	-	-	DOWN	microRNA that targets several ARF family members (ARF10, ARF16, ARF17), promotes germination by inhibiting ARF10-mediated increased ABA sensitivity
RNA processing and translation	AT2G44880	AHG11	-	-	YES	-	ABA hypersensitive at germination, nad4 RNA editing
RNA processing and translation	AT3G56860	UBA2A	-	-	YES	-	UBP1-ASSOCIATED PROTEIN 2A; substrate of ABA-activated protein kinase
RNA processing and translation	AT4G17788	MIR160B	-	-	-	DOWN	microRNA that targets several ARF family members (ARF10, ARF16, ARF17), promotes germination by inhibiting ARF10-mediated increased ABA sensitivity
RNA processing and translation	AT5G46845	MIR160C	-	-	-	DOWN	microRNA that targets several ARF family members (ARF10, ARF16, ARF17), promotes germination by inhibiting ARF10-mediated increased ABA sensitivity
Transcription regulation	AT1G32640	AtMYC2/JAI/JIN1	YES	-	-	-	bHLH leucine zipper factor; induced by dehydration stress and ABA treatment, regulates diverse JA dependent responses
Transcription regulation	AT1G52890	ANAC019	-	-	-	UP	NAC domain factor;induced by drought, high salt, and abscisic acid.Regulates ABA and JA responses
Transcription regulation	AT1G80840	WRKY40	YES	-	-	UP	Pathogen-induced transcription factor. Inhibits ABA signaling by repressing expression of ABI4 and ABI5, interacts with CHLH
Transcription regulation	AT2G22430	ATHB6	YES	-	-	-	HOMEOBOX 6; homeodomain leucine zipper class I (HD-Zip I) protein that is a target of the protein phosphatase ABI1 and regulates hormone responses in Arabidopsis.
Transcription regulation	AT2G41070	ATBZIP12/DPBF4/EEL	-	YES	YES	-	Transcription factor homologous to ABI5. Regulates AtEm1 expression by binding directly at the AtEm1 promoter. Located in the nucleus and expressed during seed maturation in the cotyledons and later in the whole embryo.
Transcription regulation	AT2G46510	AtAIB	-	-	-	UP	ABA-INDUCIBLE BHLH-TYPE TRANSCRIPTION FACTOR
Transcription regulation	AT2G47190	ATMYB2	-	-	-	UP	MYB transcription factor with R2R3 MYB DNA binding domain; regulates expression of salt- and dehydration-responsive genes.
Transcription regulation	AT3G15500	ANAC055/NAC3	-	-	-	UP	NAC DOMAIN CONTAINING PROTEIN 55; NAC DOMAIN CONTAINING PROTEIN 3; regulate ABA and JA response
Transcription regulation	AT3G19290	ABF4	YES	-	-	-	bZIP transcription factor with specificity for abscisic acid-responsive elements (ABRE). Mediate ABA-dependent stress responses.
Transcription regulation	AT3G48360	ATBT2	YES	YES	-	DOWN	BTB AND TAZ DOMAIN PROTEIN 2; essential component of the TAC1-mediated telomerase activation pathway. Acts redundantly with BT3 and BT1 during female gametophyte development and with BT3 during male gametophyte development. BT2 also mediates multiple responses to nutrients, stresses, and hormones.
Transcription regulation	AT4G25480	CBF3/DREB1A	-	-	-	DOWN	C-REPEAT BINDING FACTOR 3; DEHYDRATION RESPONSE ELEMENT B1A; member of the DREB subfamily A-1 of ERF/AP2 transcription factor family (CBF3); involved in response to low temperature and abscisic acid
Transcription regulation	AT4G31800	WRKY18	YES	-	-	UP	Pathogen-induced transcription factor. Forms protein complexes with itself and with WRKY40 and WRKY60. Inhibits ABA signaling by repressing expression of ABI4 and ABI5
Transcription regulation	AT4G34000	ABF3	-	-	YES	-	ABA Response Element binding factor; basic leucine zipper transcription factor
Transcription regulation	AT5G13180	VNI2/ANAC083	YES	-	YES	-	NAC domain transcription factor; interacts with VND7 and negatively regulates xylem vessel formation; integrates ABA-dependent abiotic stress response with leaf senescence
Transcription regulation	AT5G65310	ATHB5	YES	-	-	-	HOMEOBOX 5; a class I HDZip (homeodomain-leucine zipper) protein that is a positive regulator of ABA-responsiveness, mediating the inhibitory effect of ABA on growth during seedling establishment.
Other	AT2G36530	LOS2/ENO2	YES	-	-	-	ENOLASE 2; LOW EXPRESSION OF OSMOTICALLY RESPONSIVE GENES 2; phosphorylation state is modulated in response to ABA in Arabidopsis thaliana seeds.
Other	AT5G63910	FCLY	-	-	YES	-	FARNESYLCYSTEINE LYASE; involved in a salvage /detoxification pathway of farnesylcysteine (FC) residues that are liberated during the degradation of prenylated proteins; fcly mutants with elevated FC levels are hypersensitive to ABA.
Unknown functions	AT2G04240	XER	YES	-	-	-	XERICO; small protein with an N-terminal trans-membrane domain and a RING-H2 zinc finger motif located at the C-terminus. Gene expression is induced by salt and osmotic stress. Transcrips levels are induced by DELLA proteins and repressed by gibberellic acid. Involved in ABA metabolism.
Unknown functions	AT3G29575	AFP3	-	YES	-	-	ABI FIVE BINDING PROTEIN 3
Unknown functions	AT3G59220	PRN1	YES	-	-	-	ATPIRIN1; cupin-domain containing protein; interacts with GPA1 (G protein alpha-subunit) in vitro. Mutants in the gene are affected in germination and early seedling development.
Pleiotropic regulators of hormone signaling	AT1G27320	AHK3	YES	-	YES	-	HISTIDINE KINASE 3; cytokinin receptor that controls cytokinin-mediated leaf longevity through a specific phosphorylation of the response regulator, ARR2.
Pleiotropic regulators of hormone signaling	AT2G46370	FIN219/JAR1/ATGH3.11	YES	-	-	-	FAR-RED INSENSITIVE 219; JASMONATE RESISTANT 1; jasmonate-amido synthetase that is a member of the GH3 family of proteins
Pleiotropic regulators of hormone signaling	AT3G23050	AXR2/IAA7	YES	-	-	-	AUXIN RESISTANT 2; INDOLE-3-ACETIC ACID 7; Transcription regulator acting as repressor of auxin-inducible gene expression
Pleiotropic regulators of hormone signaling	AT4G18710	BIN2/DWF12/ATSK	YES	-	-	-	BRASSINOSTEROID-INSENSITIVE 2; DWARF 12; SHAGGY-LIKE KINASE 21; involved in the cross-talk between auxin and brassinosteroid signaling pathways; regulated by ABA.

### Sheet: ABA core DEGs
Overlap with core ABA-induced or ABA-repressed genes (Finkelstein, 2013)
Category	AGI	Name	At-RS31 iCLIP binding site	rs31-1 DAS	35S::RS31 DAS	35S::RS31 DEG	Description	Summary
ABA-induced genes	AT1G01470	AtLEA14, LEA1, LEA14, LSR3	-	-	-	DOWN	Late embryogenesis abundant protein;(source:Araport11)	Encodes late-embryogenesis abundant protein whose mRNA levels are induced in response to wounding and light stress. Might be involved in protection against desiccation.
	AT1G16850		-	-	-	DOWN	transmembrane protein;(source:Araport11)	NULL
	AT1G20440	AtCOR47, COR47, RD17	-	-	-	DOWN	cold-regulated 47;(source:Araport11)	Belongs to the dehydrin protein family, which contains highly conserved stretches of 7-17 residues that are repetitively scattered in their sequences, the K-, S-, Y- and lysine rich segments. Cold regulated gene, amino acid sequence homology with Group II LEA (late embryogenesis abundant) proteins. Also responds to osmotic stress, ABA, dehydration and inhibits e.coli growth while overexpressed. C…
	AT1G72770	AtHAB1, HAB1	-	-	YES	-	HYPERSENSITIVE TO ABA1;(source:Araport11)	mutant has ABA hypersensitive inhibition of seed germination; Protein Phosphatase 2C; regulates the activation of the Snf1-related kinase OST1 by abscisic acid. The mRNA is cell-to-cell mobile.
	AT2G15970	ATCOR413-PM1, ATCYP19, COR413-PM1, FL3-5A3, WCOR413, WCOR413-LIKE	YES	-	-	-	cold regulated 413 plasma membrane 1;(source:Araport11)	encodes an alpha form of a protein similar to the cold acclimation protein WCOR413 in wheat. Expression is induced by short-term cold-treatment, water deprivation, and abscisic acid treatment. The mRNA is cell-to-cell mobile.
	AT2G46270	GBF3	-	-	YES	-	G-box binding factor 3;(source:Araport11)	encodes a bZIP G-box binding protein whose expression is induced by ABA. It has been shown to bind to Adh that contains the G-box and is induced by cold and water deprivation. GBF3 has been shown to be expressed mostly in the root and dark-grown leaves. GBF3 can act as homodimers and as heterodimers with GFB1, GBF2 and GBF4. In addition, GBF3¡¯s DNA binding activity is enhanced by GIP1, GPRI1 and…
	AT3G11410	AHG3, ATPP2CA, PP2CA	YES	-	-	-	protein phosphatase 2CA;(source:Araport11)	Encodes protein phosphatase 2C. Negative regulator of ABA signalling. Expressed in seeds during germination. mRNA up-regulated by drought and ABA.
	AT3G29575	AFP3	-	YES	-	-	ABI five binding protein 3;(source:Araport11)	NULL
	AT4G34000	ABF3, AtABF3, DPBF5	-	-	YES	-	abscisic acid responsive elements-binding factor 3;(source:Araport11)	Encodes an ABA-responsive element-binding protein with similarity to transcription factors that is expressed in response to stress and abscisic acid.
	AT5G15960	KIN1	-	-	-	DOWN	stress-responsive protein (KIN1) / stress-induced protein (KIN1);(source:Araport11)	cold and ABA inducible protein kin1, possibly functions as an anti-freeze protein. Transcript level of this gene is induced by cold, ABA, dehydration and osmoticum (mannitol). However, protein activity of GUS fused to the promoter of this gene is inhibited by cold treatment, suggesting an inhibition of the protein by increased transcript level.
	AT5G52310	COR78, LTI140, LTI78, RD29A	-	-	-	DOWN	low-temperature-responsive protein 78 (LTI78) / desiccation-responsive protein 29A (RD29A);(source:Araport11)	cold regulated gene, the 5' region of cor78 has cis-acting regulatory elements that can impart cold-regulated gene expression The mRNA is cell-to-cell mobile.
	AT5G61820		-	-	YES	-	stress up-regulated Nod 19 protein;(source:Araport11)	NULL
ABA-repressed genes	AT1G03870	FLA9	YES	-	-	-	FASCICLIN-like arabinoogalactan 9;(source:Araport11)	fasciclin-like arabinogalactan-protein 9 (Fla9). Possibly involved in embryogenesis and seed development.
	AT1G08930	ERD6	YES	-	-	-	Major facilitator superfamily protein;(source:Araport11)	encodes a putative sucrose transporter whose gene expression is induced by dehydration and cold. The mRNA is cell-to-cell mobile.
	AT1G56430	ATNAS4, NAS4	-	-	-	UP	nicotianamine synthase 4;(source:Araport11)	Encodes a protein with nicotianamine synthase activity.
	AT1G68840	AtRAV2, EDF2, RAP2.8, RAV2, TEM2	YES	-	-	UP	related to ABI3/VP1 2;(source:Araport11)	Rav2 is part of a complex that has been named `regulator of the (H+)-ATPase of the vacuolar and endosomal membranes' (RAVE) The mRNA is cell-to-cell mobile.
	AT1G69530	AT-EXP1, ATEXP1, ATEXPA1, ATHEXP ALPHA 1.2, EXP1, EXPA1	YES	-	-	-	expansin A1;(source:Araport11)	Member of Alpha-Expansin Gene Family. Naming convention from the Expansin Working Group (Kende et al, Plant Mol Bio). Involved in the formation of nematode-induced syncytia in roots of Arabidopsis thaliana.
	AT2G18300	HBI1	YES	-	-	-	basic helix-loop-helix (bHLH) DNA-binding superfamily protein;(source:Araport11)	DNA-binding bHLH protein involved in positive regulation of cell elongation and proliferation and, negative control of plant immunity.One component of PRE-IBH1-HBI1 tripartite module.
	AT2G38310	AtPYL4, PYL4, RCAR10	YES	-	-	-	PYR1-like 4;(source:Araport11)	Encodes a member of the PYR (pyrabactin resistance )/PYL(PYR1-like)/RCAR (regulatory components of ABA receptor) family proteins with 14 members. PYR/PYL/RCAR family proteins function as abscisic acid sensors. Mediate ABA-dependent regulation of protein phosphatase 2Cs ABI1 and ABI2. The mRNA is cell-to-cell mobile.
	AT2G46450	ATCNGC12, CNGC12	YES	-	-	-	cyclic nucleotide-gated channel 12;(source:Araport11)	Member of Cyclic nucleotide gated channel family.Positive regulator of resistance against avirulent fungal pathogen.Suppresses the phenotype conferred by cpr22 in a dosage-dependent manner.
	AT3G14310	ATPME3, OZS2, PME3	YES	-	-	-	pectin methylesterase 3;(source:Araport11)	encodes a pectin methylesterase, targeted by a cellulose binding protein (CBP) from the parasitic nematode Heterodera schachtii during parasitism.
	AT3G49940	LBD38	YES	-	-	-	LOB domain-containing protein 38;(source:Araport11)	NULL
	AT4G15390		YES	-	-	-	HXXXD-type acyl-transferase family protein;(source:Araport11)	NULL
	AT4G17460	HAT1, JAB	YES	-	YES	-	Homeobox-leucine zipper protein 4 (HB-4) / HD-ZIP protein;(source:Araport11)	Encodes a class II HD-ZIP protein that regulates meristematic activity in different tissues, and that it is necessary for the correct formation of the gynoecium.
	AT4G21410	CRK29	-	-	YES	-	cysteine-rich RLK (RECEPTOR-like protein kinase) 29;(source:Araport11)	Encodes a cysteine-rich receptor-like protein kinase.
	AT4G21870		YES	-	-	-	HSP20-like chaperones superfamily protein;(source:Araport11)	HSP20-like chaperone
	AT4G36670	AtPLT6, AtPMT6, PLT6, PMT6	YES	-	-	UP	Major facilitator superfamily protein;(source:Araport11)	NULL
	AT4G38840	SAUR14	YES	-	-	-	SAUR-like auxin-responsive protein family;(source:Araport11)	NULL
	AT5G02760	APD7, SSPP	YES	-	-	-	Protein phosphatase 2C family protein;(source:Araport11)	Encodes a phosphatase that functions in sustaining proper leaf longevity and preventing early senescence by suppressing or perturbing SARK-mediated senescence signal transduction.
	AT5G05440	AtPYL5, PYL5, RCAR8	YES	-	-	-	Polyketide cyclase/dehydrase and lipid transport superfamily protein;(source:Araport11)	Encodes a member of the PYR (pyrabactin resistance )/PYL(PYR1-like)/RCAR (regulatory components of ABA receptor) family proteins with 14 members. PYR/PYL/RCAR family proteins function as abscisic acid sensors. Mediate ABA-dependent regulation of protein phosphatase 2Cs ABI1 and ABI2.
	AT5G14120	MUA22.12	YES	-	-	-	Major facilitator superfamily protein;(source:Araport11)	NULL
	AT5G14760	AO, FIN4	-	-	-	UP	L-aspartate oxidase;(source:Araport11)	At5g14760 encodes for L-aspartate oxidase involved in the early steps of NAD biosynthesis. In contrary to the EC 1.4.3.16 (l-aspartate oxidase - deaminating) the enzyme catalyzes the reaction L-aspartate + O2 = iminoaspartate (alpha-iminosuccinate) + H2O2. Flavoenzyme-encoding gene.
	AT5G61590	DEWAX, ERF107	YES	-	-	-	Integrase-type DNA-binding superfamily protein;(source:Araport11)	Encodes an AP2/ERF-type transcription factor that is preferentially expressed in the epidermis and induced by darkness and negatively regulates cuticular wax biosynthesis.
